# A *Campylobacter* integrative and conjugative element with a CRISPR-Cas9 system targeting competing plasmids: a history of plasmid warfare?

**DOI:** 10.1101/2021.06.01.446523

**Authors:** Arnoud H.M. van Vliet, Oliver Charity, Mark Reuter

## Abstract

Microbial genomes are highly adaptable, with mobile genetic elements (MGEs) such as integrative conjugative elements (ICE) mediating the dissemination of new genetic information throughout bacterial populations. This is countered by defence mechanism such as CRISPR-Cas systems, which limit invading MGEs by sequence-specific targeting. Here we report the distribution of the pVir, pTet and PCC42 plasmids and a new 70-129 kb ICE (CampyICE1) in the foodborne bacterial pathogens *Campylobacter jejuni* and *Campylobacter coli*. CampyICE1 contains a degenerated Type II-C CRISPR system consisting of a sole Cas9 protein, which is distinct from the previously described Cas9 proteins from *C. jejuni* and *C. coli*. CampyICE1 is conserved in structure and gene order, containing blocks of genes predicted to be involved in recombination, regulation, and conjugation. CampyICE1 was detected in 134/5,829 (2.3%) *C. jejuni* genomes and 92/1,347 (6.8%) *C. coli* genomes. Similar ICE were detected in a number of non-jejuni/coli *Campylobacter* species, although these lacked a CRISPR-Cas system. CampyICE1 carries 3 separate short CRISPR spacer arrays containing a combination of 108 unique spacers and 16 spacer variant families. A total of 69 spacers and 10 spacer variant families (63.7%) were predicted to target *Campylobacter* plasmids. The presence of a functional CampyICE1 Cas9 protein and matching anti-plasmid spacers was associated with the absence of the pVir, pTet and pCC42 plasmids (188/214 genomes, 87.9%), implicating that the CampyICE1-encoded CRISPR-Cas has contributed to the exclusion of competing plasmids. In conclusion, the characteristics of the CRISPR-Cas9 system on CampyICE1 suggests a history of plasmid warfare in *Campylobacter*.

**IMPACT STATEMENT:** Understanding pathogen evolution is paramount for enhancing food safety and limiting pathogenic disease in humans and animals. *Campylobacter* species comprise a group of human and animal pathogens with a remarkable success rate, being the most frequent cause of bacterial food-borne disease in high-income countries. A common theme among *Campylobacter* evolution is genomic plasticity, and a significant proportion of this plasticity is driven by horizontal gene transfer (HGT) that results in acquisition of complex traits in one evolutionary event. Understanding the mechanisms of transfer of MGEs and how MGEs such as integrative conjugative elements (ICE) exclude other MGEs is fundamental to understanding *Campylobacter* evolution. CRISPR-Cas9 proteins play a role in bacterial immune systems, mediating the defence against bacteriophage, plasmids, and integrative elements. The use of CRISPR-Cas by a mobile element to fight off competing elements, possibly to the advantage or detriment to their host, also increases our understanding of how important selfish genomic islands undergo co-evolution with bacterial pathogens, and generates insight into the complex warfare between MGEs.

**DATA STATEMENT:** All genome sequences used in this study are available on the National Center for Biotechnology Information (NCBI) Genome database or in the Campylobacter PubMLST website; the assembly accession numbers (NCBI Genome) or genome ID numbers (Campylobacter PubMLST) are listed in Table S1 (available in the online version of this article). Genome assemblies were quality checked based on N_50_, L_50_, genome size and number of contigs. CRISPR Spacer sequences and predicted targets, Cas9 alignments, presence of mobile elements and plasmids are all included in the Supplementary Information.
