## Supplementary Tables S1,S2, S3 for "A *Campylobacter* integrative and conjugative element with a CRISPR-Cas9 system targeting competing plasmids: a history of plasmid warfare?": vanvliet_CampyICE1paper_TableS2.xlsx

### Sheet: vanvliet Table S2
Table S2. Sequences of CampyICE1 spacers and variant families with their predicted targets, as identified using CRISPRTarget.
Unique spacers
number	sequence	target	variant	target gene
>ice027	ACAGCTTCTATGCTTATCTCATCATTTGTA	CJIE4	0	PJ17_06630
>ice055	CACACCGTCGCCTGTGAGTGCAATGAATAT	CJIE4	0	intergenic region PJ17_06620/06625
>ice085	GTCCTTTTTCAAAAACCTCATCACTAAAAT	CJIE4	0	PJ17_06630
>ice090	TAATTTTCCATTTCACACTCTTTGGATTTG	CJIE4	0	junction PJ17_06640/06645
>ice006	AAAATATTCTGCAACTAAAAATGATATATT	pCC42	0	downstream p032
>ice007	AAAATCTTTACTCTTGATGATTATGTAGAT	pCC42	0	p006
>ice011	AAATATAACATATAATATTTATAATATCTA	pCC42	0	p031
>ice013	AAATCTATCATTACCGCAGTTTCTACACTT	pCC42	0	p006
>ice015	AACCTATTGAATTAGCCTCTTGATTTAAGG	pCC42	0	p030
>ice026	ACAAACGGAGAAAAAGAAACCGCTTCGGAT	pCC42	0	p018
>ice031	AGCATGCGAGGCAATTTTATGTTTAAGTAG	pCC42	0	p010
>ice032	AGCATTAATCTAATGGAAGAATTGCAAAGA	pCC42	0	p007-p008
>ice037	AGTCTCATTTTGCGGTTATTAAAACGAGCT	pCC42	0	p031
>ice040	ATAATGTTTTCTTTCATTTTCAAGAATTTG	pCC42	0	p009
>ice041	ATATAGTCATTAGGTATATTGTTATAAAT	pCC42	0	downstream p032
>ice046	ATTATAAATATAGTCATTAGGTATATTGTT	pCC42	0	downstream p032
>ice051	CAAACTTTGGCTTGAAAAGCTAGGTCAAGA	pCC42	0	p006
>ice053	CAAGGGTTCTAAAATAATATCTTTAGTTAC	pCC42	0	p018
>ice056	CACAGCAGAACTTCAATGTGCGAGTGAAAA	pCC42	0	p006
>ice057	CATTTGATTTTTATAATCTTCAAGAGTTTT	pCC42	0	p016
>ice058	CCATTCAACTTGCCAAGTATCAATATTTTG	pCC42	0	p015
>ice060	CCTACTTCCATTCTATCTTTTCCAGCCCAG	pCC42	0	p026
>ice064	CTTACAGGTAATACATCATCGACTAAGTTA	pCC42	0	p010
>ice071	GAATAATTTTTAATATCACAATATTATTAT	pCC42	0	p032
>ice077	GCTTTTTGCCATTAATCTTAAAAGAAGACT	pCC42	0	p008
>ice084	GTATCAAGAAGTGTAGAAACTGCGGTAATG	pCC42	0	p014
>ice093	TAGGTTTCGATAAACAATCTAAACATAATA	pCC42	0	p031
>ice104	TCGATTTGCTCGGCATTAAAAACATAAGCG	pCC42	0	p022
>ice107	TCTAATTGAACAATGCAAAAATCCAAATGT	pCC42	0	p019
>ice108	TCTACATAATCATCAAGAGTAAAGATTTTT	pCC42	0	p006
>ice109	TCTCTTTATAGGCTATATCGGCTCTCAAAA	pCC42	0	p015
>ice121	TTAACACTTACTTTGTCGCTTATTGTTGTG	pCC42	0	p009
>ice124	TTAATAACTACTATATGTGATTTTGCTAT	pCC42	0	p031
>ice135	TTTAGATTTTATAGGCAAAGCATTTATATT	pCC42	0	downstream p032
>ice136	TTTATGTTTCTCATAAAGTTGTCTTACTCT	pCC42	0	p009
>ice103	TCATTGCTTTCCATGATTTGAGAAAGATTT	pHELV-1	0	CHELV3228_a0053
>ice016	AAGAAAAATCTAGAGAATATTATCGGCGAG	pSCJK2	0	E5V15_RS09400
>ice024	AATTCTTCTTTGTTTGAAAAACAAAGCATA	pSCJK2	0	intergenic region E5V15_RS09230/RS09235
>ice047	ATTCGGACTTTTTCTGTTTTTATCGGATCT	pSCJK2	0	E5V15_RS09410
>ice067	CTTTGCCTAAAACTTAAAAAAACGGTGCAT	pSCJK2	0	E5V15_RS09400
>ice095	TATATTTTTGGTTGGTGTTCCTGGGACGGG	pSCJK2	0	E5V15_RS09400
>ice140	TTTGTTTTTGAAGAATTTTGAAATCGCAGC	pSCJK2	0	E5V15_RS09405
>ice010	AAATATAAAATATTATGTAGTATGTTCTG	pTet	0	YSU_08860
>ice014	AAATCTCTTTTCTATATTTGCTTGTGTAGT	pTet	0	RS08565
>ice017	AATATGTGCATCTATATTTGCCTTATGGAG	pTet	0	CJ14980A_RS08800
>ice029	AGAATTAATGCTTGAAAATTATAAGCTTAG	pTet	0	YSU_08860
>ice030	AGAGCTAAAAGAAATTTATAAAAACTCATA	pTet	0	RS08505
>ice033	AGCCATATTTTCAACAGCATTCACAGCAGA	pTet	0	AWX77_RS08805
>ice036	AGTAATTTTATAATGGAAGCTAGAGAATGT	pTet	0	YSU_08860
>ice042	ATATGATCATTAAAGGTTTCAATCCTGCAA	pTet	0	RS08505
>ice045	ATGGACTGTTTTAAGAAGTTAAAGAGTTTG	pTet	0	AXW77_RS08805
>ice054	CACAAGGAGTTTTTTATGTTCAAAAAAGTT	pTet	0	YSU_08860
>ice075	GCCGACAGGATTTAATCCTTTCATGGTTGA	pTet	0	RS08505
>ice092	TACTTGACTTTTTTATTTTACTATGCTTT	pTet	0	YSU_08860
>ice099	TCAAAACTAGGTTCTGCATTAAGTCCGAAA	pTet	0	RS08505
>ice102	TCATCTCTTTTTGTCATTGCTTTCATAATA	pTet	0	RS08505
>ice111	TCTTTTGAAAAAATATTATTCATCGTATTA	pTet	0	YSU_08860
>ice128	TTATCTACAGAAACAGCATACATTGATGTC	pTet	0	RS08505
>ice001	AAAAATTGCTCTGATGAGCATAAATTAAAA	pVir	0	p34
>ice002	AAAACAATGAGCAATAATACTATTGTTTTA	pVir	0	p05
>ice003	AAAAGCCATTAAAAGCATAATGACAATCCA	pVir	0	p51
>ice008	AAACGACAACAAAATAGGACAAAATCGCTT	pVir	0	p03
>ice048	ATTGCAAAAGCTGAGAAAGATAAACAAAAT	pVir	0	p34
>ice059	CCTACTTAAGCATAATATTTATTCTGCGGT	pVir	0	p52
>ice070	GAAGCAATATTTCCACCATCAGCACCAAAA	pVir	0	p50
>ice072	GAATTATTGCAAAAGCTGAGAAAGATAAA	pVir	0	p34
>ice073	GATGAGTTTAATGCGTATTTGGGTAGAATA	pVir	0	p33
>ice087	TAAAATCCTATAGCCTTACTTCCGCGTGGA	pVir	0	p03
>ice096	TATCATTCTATAAAGACGGTGTTCGTTTGT	pVir	0	p03
>ice100	TCAAAGCGCTGTCATTAGAAAGCTTATAAG	pVir	0	p17
>ice112	TCTTTTTAATTCTGAAATTTGTATTTGTAT	pVir	0	p05
>ice133	TTTACAGCGTTATATTGATTATCTTCGATA	pVir	0	p53
>ice134	TTTAGAAGAAGAAATATCTTATCTTCAGAG	pVir	0	p53
>ice009	AAAGCAAGTCTGTATGATGATCGCAAAGTT	none	0	N/A
>ice012	AAATCGTTTTCGTCTTTTTTATTTTGACTA	none	0	N/A
>ice018	AATGAAAGTAGTGCTCTAATAGAGATAGAA	none	0	N/A
>ice028	ACGACTTCATTGAAAACCAAGACTACATAA	none	0	N/A
>ice034	AGCTAATTTTGCTTAACTTGTCAGAAATTA	none	0	N/A
>ice035	AGGAATAGAAATAACTTCTGAGGTTTCGGA	none	0	N/A
>ice050	CAAAATAAAATTTCTACAATATCTAAAGT	none	0	N/A
>ice061	CGTATTTTTAGTCGGAATACCAGGCACAGG	none	0	N/A
>ice062	CTATAGCTAGCGATTTATGGTGCTAAGAT	none	0	N/A
>ice063	CTGTACCTATTGTTTTATTGTTGTAGATTA	none	0	N/A
>ice065	CTTAGGTTATAAATCTCAACTTAAACAGCA	none	0	N/A
>ice066	CTTTAAAAACATTTTGACAAGTCGGACCGA	none	0	N/A
>ice074	GCAATAGAAACAGTTAGAAACAAAGAAACG	none	0	N/A
>ice076	GCTTAGTCAAAAAGAATTGCTTGAGCTTAG	none	0	N/A
>ice083	GTAGTTTAGCCCGATTATTCCTTCATCGCT	none	0	N/A
>ice086	GTGAAAGCTTTAAAAGAATTACAAAAAAGC	none	0	N/A
>ice088	TAAAATTGTTTTATGAGCCGAAATGGGATGG	none	0	N/A
>ice089	TAAGGTATAAAGCACTTAATGAAAAAATAG	none	0	N/A
>ice091	TACCTTTCCATTTTATTTTTATGGCTAATT	none	0	N/A
>ice094	TAGTATTCTTTTCTTGGGCGACCTTTTGT	none	0	N/A
>ice101	TCAATAACTTAAATGATTCCAGATTACTGT	none	0	N/A
>ice105	TCGGCTACAAATCACAATTAGCACAGCAAA	none	0	N/A
>ice106	TCGGTTATTTTTATGTATTTAATTTTGCT	none	0	N/A
>ice110	TCTTGATTATTGGCAAAATTATGATGAATA	none	0	N/A
>ice113	TGACATGCTTGCAATCTTTTTTCTTTTGTA	none	0	N/A
>ice120	TGGTAAAATTCAGACAATTTAGAGTATACA	none	0	N/A
>ice125	TTAATAATTTGTTGCCTAAAAGCGATGAAA	none	0	N/A
>ice129	TTCAAATTAAGAAAGAGACATGATGCTATT	none	0	N/A
>ice130	TTCGAATTGTTATCAAAACGATCTTTGAGCA	none	0	N/A
>ice131	TTGCAAGATTGATACTTTTGCCACCCGGAG	none	0	N/A
>ice132	TTTAAGAAGTGTTCTTTTTCTTCACTTTTA	none	0	N/A
>ice137	TTTCAAGGGTGAAAAATACTTTAGGTTAGG	none	0	N/A
>ice144	TTTTAATCCAAAATTGTTCTAAGTTAGATA	none	0	N/A
>ice145	TTTTCTAAATTGCTAAAATTTAAAACTTTG	none	0	N/A
>ice146	TTTTTAAAACAAAGAATGTCATAATCTTTA	none	0	N/A
Variant families
number	sequence	target	variant	target gene
>ice118	TGGCGATATTTTAGTTCATTTGGAAGATAA	pCC42	1	p006
>ice119	TGGCGATATTTTAGTTTATTTGGAAGATAA	pCC42	1	p006
>ice097	TATTAATTTAATATATATTTTGAGTATGCG	pCC42	2	p031
>ice098	TATTAATTTAATATATATTTTGAGTATGCT	pCC42	2	p031
>ice038	AGTTCCGCTGTAATCAATGCTGATGGTTCT	pTet	3	AWX77_RS08805
>ice039	AGTTCCGCTGTAATCAATGCTGCTGGTTCT	pTet	3	AWX77_RS08805
>ice019	AATTCTATCCTACTCATCCCTAAAGTGTTA	pTet	4	YSU_08860
>ice020	AATTCTGTCCTACGCATCCCTAAAGTGTTA	pTet	4	YSU_08860
>ice021	AATTCTGTCCTACTCATCCCTAAAGTGTTA	pTet	4	YSU_08860
>ice022	AATTCTGTCCTACTCATCCTTAAAGTGTTA	pTet	4	YSU_08860
>ice023	AATTCTGTTCTACTCATCCCTAAAGTGTTA	pTet	4	YSU_08860
>ice025	AATTTTGTTCTACTCATCCCTAAAGTGTTA	pTet	4	YSU_08860
>ice004	AAAAGGAGTTTTTTTATGTTCAAAAAAGTT	pTet	5	YSU_08860
>ice005	AAAAGGAGTTTTTTTATGTTCAAAGAAGTT	pTet	5	YSU_08860
>ice126	TTAATCCTTTTAATTAAATCATCATTGTCT	pTet	6	YSU_08860
>ice127	TTAATCCTTTTAATTAAATCATTATTGTCT	pTet	6	YSU_08860
>ice116	TGCTGCAACTCTTATAGAACAGTCATCAA	pTet	7	RS08505
>ice117	TGCTGCAACTCTTATAGAACAGTCATCAAC	pTet	7	RS08505
>ice138	TTTGCCTCGCTAAACTTATATAATTTAGGA	pTet	8	YSU_08860
>ice139	TTTGCTTCGCTAAACTTATATAATTTAGGA	pTet	8	YSU_08860
>ice114	TGAGCTACAGAAAAATATTAATTCTTTAAT	pSCJK2	9	E5V15_RS09420
>ice115	TGAGCTACAGAAAAATATTAATTCTTTGAT	pSCJK2	9	E5V15_RS09420
>ice068	CTTTTATATAAACAAGTTCTATGATGTAGT	pSCJK2	10	intergenic region E5V15_RS09230/RS09235
>ice069	CTTTTGTATAAACAAGTTCTATGATGTAGT	pSCJK2	10	intergenic region E5V15_RS09230/RS09235
>ice078	GGCATCTTTTTGAATAAAGCCAAGCAAAAT	none	11	N/A
>ice079	GGCATTTTTTTGAATAAAACCAAGCAAAAT	none	11	N/A
>ice080	GGCATTTTTTTGAATAAAACTAAGCAAAAT	none	11	N/A
>ice081	GGCATTTTTTTGAATAAAATCAAGCAAAAT	none	11	N/A
>ice082	GGCATTTTTTTGAATAAAGCCAAGCAAAAT	none	11	N/A
>ice049	CAAAAAAGATTAACTATACCATACGAATT	none	12	N/A
>ice052	CAAAGAAGATTAACTATACCATACGAATT	none	12	N/A
>ice122	TTAATAAAATAGAATTCATTTCTTCATTGT	none	13	N/A
>ice123	TTAATAAAATAGAATTCATTTCTTCATTGTA	none	13	N/A
>ice141	TTTTAAAGTTTGCAAAATTGATTTTGAAAG	none	14	N/A
>ice142	TTTTAAAGTTTGTAAAATTGATTTTGAAAG	none	14	N/A
>ice143	TTTTAAAGTTTTCAAAATTGATTTTGAAAG	none	14	N/A
>ice043	ATCAAATAAATATTGATAGTGAGAGCAAT	none	15	N/A
>ice044	ATCAAATAAATATTGATAGTGAGAGCGAT	none	15	N/A
>ice147	TTTTTTTACAAAAATCACTCAGGCTCATGA	none	16	N/A
>ice148	TTTTTTTTACAAAAATCACTCAGGCTCATGA	none	16	N/A
