## Supplementary Tables S1,S2, S3 for "A *Campylobacter* integrative and conjugative element with a CRISPR-Cas9 system targeting competing plasmids: a history of plasmid warfare?": vanvliet_CampyICE1paper_TableS3.xlsx

### Sheet: vanvliet Table S3
Table S3. Description of the three CampyICE1 spacer arrays per CampyICE1-positive C. jejuni or C. coli genome, and linkage to plasmid carriage.
Spacer numbers are described in Table S2
		Plasmid presence/absence				Spacer		Spacer		Spacer	Campylobacter
Name	CampyICE1_Cas9 status	pCC42	pTet	pVir	Spacer array 1 (ordered 5' > 3')	Count1	Spacer array 2 (ordered 5' > 3')	Count2	Spacer array 3 (ordered 5' > 3')	Count3	species	Name
C0049_0000	inactivated	no42	noTet	pVir	ice079 (none) + ice097 (pCC42) + ice144 (none)	3	ice068 (pSCJK2-1) + ice112 (pVir) + ice032 (pCC42) + ice047 (pSCJK2-1) + ice002 (pVir)	5	ice097 (pCC42)	1	coli	C0049_0000
C0135_0828	complete	pCC42	pTet	noVir	ice079 (none) + ice036 (pTet) + ice097 (pCC42)	3	ice045 (pTet) + ice071 (pCC42) + ice114 (pSCJK2-1) + ice122 (none)	4	ice033 (pTet)	1	coli	C0135_0828
C0163_0000	complete	pCC42	noTet	noVir	ice080 (none) + ice139 (pTet) + ice103 (pHELV-1) + ice076 (none)	4	ice069 (pSCJK2-1) + ice106 (none) + ice057 (pCC42)	3	ice119 (pCC42) + ice038 (pTet)	2	coli	C0163_0000
C0208_0828	complete	pCC42	pTet	noVir	ice082 (none) + ice083 (none)	2	ice141 (none) + ice090 (CJIE4) + ice073 (pVir) + ice100 (pVir) + ice059 (pVir) + ice066 (none) + ice058 (pCC42)	7	ice118 (pCC42) + ice021 (pTet)	2	coli	C0208_0828
C0211_0828	complete	pCC42	pTet	noVir	ice082 (none) + ice083 (none)	2	ice141 (none) + ice090 (CJIE4) + ice073 (pVir) + ice100 (pVir) + ice059 (pVir) + ice066 (none) + ice058 (pCC42)	7	not detected / no spacers	0	coli	C0211_0828
C0277_0828	complete	pCC42	noTet	noVir	ice079 (none) + ice036 (pTet) + ice097 (pCC42)	3	ice045 (pTet) + ice071 (pCC42) + ice017 (pTet)	3	not detected / no spacers	0	coli	C0277_0828
C0323_0828	complete	pCC42	pTet	noVir	ice079 (none) + ice036 (pTet) + ice097 (pCC42)	3	ice045 (pTet) + ice071 (pCC42) + ice114 (pSCJK2-1) + ice122 (none)	4	ice033 (pTet)	1	coli	C0323_0828
C0324_0828	complete	pCC42	pTet	noVir	ice079 (none) + ice036 (pTet) + ice097 (pCC42)	3	ice045 (pTet) + ice071 (pCC42) + ice114 (pSCJK2-1) + ice122 (none)	4	ice033 (pTet)	1	coli	C0324_0828
C0367_0828	complete	pCC42	pTet	noVir	ice079 (none) + ice036 (pTet) + ice097 (pCC42)	3	ice095 (pSCJK2-1) + ice084 (pCC42) + ice003 (pVir)	3	ice021 (pTet) + ice123 (none)	2	coli	C0367_0828
C0394_0828	complete	pCC42	noTet	noVir	ice079 (none) + ice097 (pCC42)	2	ice013 (pCC42)	1	not detected / no spacers	0	coli	C0394_0828
C0430_0828	complete	no42	noTet	noVir	ice104 (pCC42)	1	ice069 (pSCJK2-1) + ice106 (none) + ice057 (pCC42)	3	ice119 (pCC42) + ice038 (pTet)	2	coli	C0430_0828
C0432_0828	complete	no42	noTet	noVir	ice104 (pCC42)	1	ice069 (pSCJK2-1) + ice106 (none) + ice057 (pCC42)	3	ice119 (pCC42)	1	coli	C0432_0828
C0445_0828	complete	no42	noTet	noVir	ice079 (none) + ice036 (pTet) + ice097 (pCC42)	3	ice106 (none) + ice084 (pCC42)	2	ice097 (pCC42)	1	coli	C0445_0828
C0457_0828	complete	no42	noTet	noVir	ice082 (none) + ice147 (none) + ice037 (pCC42) + ice083 (none)	4	ice007 (pCC42) + ice099 (pTet) + ice069 (pSCJK2-1) + ice005 (pTet)	4	ice019 (pTet)	1	coli	C0457_0828
C0474_0828	complete	no42	noTet	noVir	ice082 (none) + ice147 (none) + ice037 (pCC42) + ice083 (none)	4	ice007 (pCC42) + ice099 (pTet) + ice069 (pSCJK2-1) + ice005 (pTet)	4	ice019 (pTet)	1	coli	C0474_0828
C0603_0828	complete	no42	pTet	noVir	not detected / no spacers	0	ice142 (none) + ice024 (pSCJK2-1) + ice085 (CJIE4)	3	ice021 (pTet)	1	coli	C0603_0828
C0752_0828	complete	pCC42	pTet	noVir	ice036 (pTet)	1	ice095 (pSCJK2-1) + ice084 (pCC42) + ice003 (pVir)	3	ice021 (pTet) + ice123 (none)	2	coli	C0752_0828
C0853_0828	complete	pCC42	pTet	noVir	ice079 (none) + ice036 (pTet) + ice097 (pCC42)	3	ice143 (none) + ice053 (pCC42) + ice031 (pCC42) + ice067 (pSCJK2-1) + ice096 (pVir) + ice008 (pVir)	6	ice033 (pTet)	1	coli	C0853_0828
C0877_0828	complete	no42	noTet	noVir	ice036 (pTet) + ice097 (pCC42) + ice104 (pCC42)	3	ice069 (pSCJK2-1) + ice106 (none) + ice057 (pCC42)	3	ice119 (pCC42) + ice038 (pTet)	2	coli	C0877_0828
C0958_0828	complete	pCC42	pTet	noVir	not detected / no spacers	0	ice141 (none) + ice090 (CJIE4) + ice073 (pVir) + ice100 (pVir) + ice059 (pVir) + ice066 (none) + ice058 (pCC42)	7	ice082 (none) + ice083 (none)	2	coli	C0958_0828
C0983_0828	complete	pCC42	noTet	noVir	ice079 (none) + ice036 (pTet) + ice097 (pCC42)	3	ice095 (pSCJK2-1) + ice084 (pCC42) + ice003 (pVir)	3	not detected / no spacers	0	coli	C0983_0828
C1034_0828	complete	no42	noTet	noVir	ice079 (none) + ice036 (pTet) + ice097 (pCC42)	3	ice095 (pSCJK2-1) + ice084 (pCC42) + ice084 (pCC42) + ice003 (pVir)	4	ice097 (pCC42)	1	coli	C1034_0828
C1040_0828	complete	no42	noTet	noVir	ice079 (none) + ice036 (pTet) + ice097 (pCC42)	3	ice084 (pCC42) + ice003 (pVir)	2	ice097 (pCC42)	1	coli	C1040_0828
C1051_0828	complete	pCC42	pTet	pVir	ice079 (none) + ice036 (pTet) + ice071 (pCC42)	3	ice106 (none) + ice084 (pCC42)	2	not detected / no spacers	0	coli	C1051_0828
C1055_0828	complete	no42	noTet	noVir	ice079 (none) + ice036 (pTet) + ice097 (pCC42)	3	ice095 (pSCJK2-1) + ice084 (pCC42) + ice003 (pVir)	3	not detected / no spacers	0	coli	C1055_0828
C1057_0000	complete	no42	noTet	noVir	ice113 (none) + ice030 (pTet)	2	ice088 (none) + ice029 (pTet) + ice050 (none) + ice125 (none)	4	ice124 (pCC42) + ice044 (none) + ice009 (none)	3	coli	C1057_0000
C1059_0000	complete	no42	noTet	noVir	not detected / no spacers	0	ice092 (pTet) + ice145 (none) + ice091 (none) + ice111 (pTet)	4	ice113 (none) + ice129 (none)	2	coli	C1059_0000
C1072_0828	complete	no42	noTet	noVir	ice079 (none) + ice036 (pTet) + ice097 (pCC42)	3	ice095 (pSCJK2-1) + ice084 (pCC42) + ice003 (pVir)	3	ice097 (pCC42)	1	coli	C1072_0828
C1087_0828	complete	no42	noTet	noVir	ice079 (none) + ice036 (pTet) + ice097 (pCC42)	3	ice095 (pSCJK2-1) + ice084 (pCC42) + ice003 (pVir)	3	ice097 (pCC42)	1	coli	C1087_0828
C1111_0828	complete	no42	noTet	noVir	ice079 (none) + ice036 (pTet) + ice097 (pCC42)	3	ice095 (pSCJK2-1) + ice084 (pCC42) + ice003 (pVir)	3	ice097 (pCC42)	1	coli	C1111_0828
C1120_0828	complete	pCC42	noTet	noVir	ice079 (none) + ice036 (pTet) + ice097 (pCC42)	3	ice045 (pTet) + ice071 (pCC42) + ice114 (pSCJK2-1)	3	not detected / no spacers	0	coli	C1120_0828
C1122_0828	complete	no42	noTet	noVir	ice079 (none) + ice036 (pTet) + ice097 (pCC42)	3	ice095 (pSCJK2-1) + ice084 (pCC42) + ice003 (pVir)	3	ice097 (pCC42)	1	coli	C1122_0828
C1130_0828	complete	no42	noTet	noVir	ice079 (none) + ice036 (pTet) + ice097 (pCC42)	3	ice095 (pSCJK2-1) + ice084 (pCC42) + ice003 (pVir)	3	not detected / no spacers	0	coli	C1130_0828
C1131_0828	complete	no42	noTet	noVir	ice079 (none) + ice036 (pTet) + ice097 (pCC42)	3	ice095 (pSCJK2-1) + ice084 (pCC42) + ice003 (pVir)	3	ice097 (pCC42)	1	coli	C1131_0828
C1132_0000	complete	no42	noTet	noVir	ice088 (none) + ice029 (pTet) + ice050 (none) + ice125 (none)	4	ice124 (pCC42) + ice044 (none) + ice009 (none)	3	ice113 (none) + ice030 (pTet)	2	coli	C1132_0000
C1134_0828	complete	no42	noTet	noVir	ice079 (none) + ice036 (pTet) + ice097 (pCC42)	3	ice084 (pCC42) + ice003 (pVir)	2	ice097 (pCC42)	1	coli	C1134_0828
C1135_0828	complete	no42	noTet	noVir	ice079 (none) + ice036 (pTet) + ice097 (pCC42)	3	ice095 (pSCJK2-1) + ice084 (pCC42) + ice003 (pVir)	3	ice097 (pCC42)	1	coli	C1135_0828
C1136_0000	complete	no42	noTet	noVir	ice088 (none) + ice029 (pTet) + ice050 (none) + ice125 (none)	4	ice124 (pCC42) + ice044 (none) + ice009 (none)	3	ice113 (none) + ice030 (pTet)	2	coli	C1136_0000
C1139_0828	complete	no42	noTet	noVir	ice079 (none) + ice036 (pTet) + ice097 (pCC42)	3	ice095 (pSCJK2-1) + ice084 (pCC42) + ice003 (pVir)	3	ice097 (pCC42)	1	coli	C1139_0828
C1140_0828	complete	no42	noTet	noVir	ice079 (none) + ice036 (pTet) + ice097 (pCC42)	3	ice095 (pSCJK2-1) + ice084 (pCC42) + ice003 (pVir)	3	ice097 (pCC42)	1	coli	C1140_0828
C1141_0828	complete	no42	noTet	noVir	ice079 (none) + ice036 (pTet) + ice097 (pCC42)	3	ice095 (pSCJK2-1) + ice084 (pCC42) + ice003 (pVir)	3	ice097 (pCC42)	1	coli	C1141_0828
C1142_0828	complete	no42	noTet	noVir	ice079 (none) + ice036 (pTet) + ice097 (pCC42)	3	ice095 (pSCJK2-1) + ice084 (pCC42) + ice003 (pVir)	3	ice097 (pCC42)	1	coli	C1142_0828
C1147_0828	complete	no42	noTet	noVir	ice079 (none) + ice036 (pTet) + ice097 (pCC42)	3	ice095 (pSCJK2-1) + ice084 (pCC42) + ice003 (pVir)	3	ice097 (pCC42)	1	coli	C1147_0828
C1148_0828	complete	no42	noTet	noVir	ice079 (none) + ice036 (pTet) + ice097 (pCC42)	3	ice095 (pSCJK2-1) + ice084 (pCC42) + ice003 (pVir)	3	ice097 (pCC42)	1	coli	C1148_0828
C1154_0828	complete	no42	noTet	noVir	ice079 (none) + ice036 (pTet) + ice097 (pCC42)	3	ice095 (pSCJK2-1) + ice084 (pCC42) + ice003 (pVir)	3	ice097 (pCC42)	1	coli	C1154_0828
C1157_0000	complete	no42	noTet	noVir	ice088 (none) + ice029 (pTet) + ice050 (none) + ice125 (none)	4	ice124 (pCC42) + ice044 (none) + ice009 (none)	3	ice113 (none) + ice030 (pTet)	2	coli	C1157_0000
C1159_0828	complete	no42	noTet	noVir	ice079 (none) + ice036 (pTet) + ice097 (pCC42)	3	ice095 (pSCJK2-1) + ice084 (pCC42) + ice003 (pVir)	3	ice097 (pCC42)	1	coli	C1159_0828
C1164_0828	complete	no42	noTet	noVir	ice079 (none) + ice036 (pTet) + ice097 (pCC42)	3	ice095 (pSCJK2-1) + ice084 (pCC42) + ice003 (pVir)	3	ice097 (pCC42)	1	coli	C1164_0828
C1166_0828	complete	no42	noTet	noVir	ice079 (none) + ice036 (pTet) + ice097 (pCC42)	3	ice095 (pSCJK2-1) + ice084 (pCC42) + ice003 (pVir)	3	ice097 (pCC42)	1	coli	C1166_0828
C1168_0828	complete	no42	noTet	noVir	ice079 (none) + ice036 (pTet) + ice097 (pCC42)	3	ice095 (pSCJK2-1) + ice084 (pCC42) + ice003 (pVir)	3	ice097 (pCC42)	1	coli	C1168_0828
C1171_0828	complete	no42	noTet	noVir	ice079 (none) + ice036 (pTet) + ice097 (pCC42)	3	ice095 (pSCJK2-1) + ice084 (pCC42) + ice003 (pVir)	3	ice097 (pCC42)	1	coli	C1171_0828
C1172_0828	complete	no42	noTet	noVir	ice079 (none) + ice036 (pTet) + ice097 (pCC42)	3	ice095 (pSCJK2-1) + ice084 (pCC42) + ice003 (pVir)	3	ice097 (pCC42)	1	coli	C1172_0828
C1176_0828	complete	no42	noTet	noVir	ice079 (none) + ice036 (pTet) + ice097 (pCC42)	3	ice095 (pSCJK2-1) + ice084 (pCC42) + ice003 (pVir)	3	ice097 (pCC42)	1	coli	C1176_0828
C1178_0828	complete	no42	noTet	noVir	ice079 (none) + ice036 (pTet) + ice097 (pCC42)	3	ice095 (pSCJK2-1) + ice084 (pCC42) + ice003 (pVir)	3	ice097 (pCC42)	1	coli	C1178_0828
C1179_0828	complete	no42	noTet	noVir	ice079 (none) + ice036 (pTet) + ice097 (pCC42)	3	ice095 (pSCJK2-1) + ice084 (pCC42) + ice003 (pVir)	3	ice097 (pCC42)	1	coli	C1179_0828
C1183_0828	complete	no42	noTet	noVir	ice079 (none) + ice036 (pTet) + ice097 (pCC42)	3	ice095 (pSCJK2-1) + ice084 (pCC42) + ice003 (pVir)	3	ice097 (pCC42)	1	coli	C1183_0828
C1184_0828	complete	no42	noTet	noVir	ice079 (none) + ice036 (pTet) + ice097 (pCC42)	3	ice095 (pSCJK2-1) + ice084 (pCC42) + ice003 (pVir)	3	ice097 (pCC42)	1	coli	C1184_0828
C1217_0828	complete	no42	noTet	noVir	ice079 (none) + ice036 (pTet) + ice097 (pCC42)	3	ice084 (pCC42) + ice003 (pVir)	2	ice097 (pCC42)	1	coli	C1217_0828
C1219_0828	complete	no42	noTet	noVir	ice079 (none) + ice036 (pTet) + ice097 (pCC42)	3	ice095 (pSCJK2-1) + ice084 (pCC42) + ice003 (pVir)	3	ice097 (pCC42)	1	coli	C1219_0828
C1223_0828	complete	no42	noTet	noVir	ice079 (none) + ice036 (pTet) + ice097 (pCC42)	3	ice095 (pSCJK2-1) + ice084 (pCC42) + ice003 (pVir)	3	ice097 (pCC42)	1	coli	C1223_0828
C1227_0828	complete	no42	noTet	noVir	ice079 (none) + ice036 (pTet) + ice097 (pCC42)	3	ice095 (pSCJK2-1) + ice084 (pCC42) + ice003 (pVir)	3	ice097 (pCC42)	1	coli	C1227_0828
C1234_0828	complete	no42	noTet	noVir	ice079 (none) + ice036 (pTet) + ice097 (pCC42)	3	ice095 (pSCJK2-1) + ice084 (pCC42) + ice003 (pVir)	3	ice097 (pCC42)	1	coli	C1234_0828
C1248_0000	complete	no42	pTet	noVir	ice088 (none) + ice029 (pTet) + ice050 (none) + ice133 (pVir)	4	ice124 (pCC42) + ice044 (none) + ice009 (none) + ice089 (none)	4	ice113 (none) + ice052 (none)	2	coli	C1248_0000
C1258_0000	complete	no42	noTet	noVir	not detected / no spacers	0	ice124 (pCC42) + ice043 (none) + ice009 (none) + ice065 (none) + ice018 (none)	5	ice113 (none) + ice121 (pCC42)	2	coli	C1258_0000
C1260_0828	complete	pCC42	noTet	noVir	ice079 (none) + ice036 (pTet) + ice097 (pCC42)	3	ice095 (pSCJK2-1) + ice084 (pCC42) + ice003 (pVir)	3	ice021 (pTet) + ice123 (none)	2	coli	C1260_0828
C1268_0000	complete	no42	noTet	noVir	not detected / no spacers	0	ice124 (pCC42) + ice043 (none) + ice009 (none) + ice065 (none) + ice018 (none)	5	ice113 (none) + ice121 (pCC42)	2	coli	C1268_0000
C1270_0828	complete	no42	noTet	noVir	ice082 (none) + ice147 (none) + ice037 (pCC42) + ice083 (none) + ice004 (pTet)	5	ice007 (pCC42) + ice099 (pTet) + ice004 (pTet)	3	ice021 (pTet)	1	coli	C1270_0828
C1274_0000	complete	no42	noTet	noVir	ice088 (none) + ice050 (none)	2	ice124 (pCC42) + ice044 (none) + ice009 (none) + ice089 (none)	4	ice113 (none) + ice049 (none)	2	coli	C1274_0000
C1278_0828	complete	no42	noTet	noVir	ice082 (none) + ice147 (none) + ice037 (pCC42) + ice083 (none) + ice004 (pTet)	5	ice007 (pCC42) + ice099 (pTet) + ice004 (pTet)	3	ice021 (pTet)	1	coli	C1278_0828
C1283_0828	complete	no42	noTet	noVir	ice079 (none) + ice036 (pTet) + ice097 (pCC42)	3	ice095 (pSCJK2-1) + ice084 (pCC42) + ice003 (pVir)	3	ice097 (pCC42)	1	coli	C1283_0828
C1286_0000	complete	no42	noTet	pVir	ice079 (none) + ice036 (pTet) + ice097 (pCC42)	3	ice045 (pTet) + ice071 (pCC42) + ice114 (pSCJK2-1) + ice122 (none) + ice034 (none)	5	ice033 (pTet)	1	coli	C1286_0000
C1304_0828	complete	pCC42	noTet	noVir	ice079 (none) + ice036 (pTet) + ice097 (pCC42)	3	ice095 (pSCJK2-1) + ice084 (pCC42) + ice003 (pVir)	3	ice021 (pTet) + ice123 (none)	2	coli	C1304_0828
C1336_0828	complete	no42	noTet	noVir	ice079 (none) + ice036 (pTet) + ice097 (pCC42)	3	ice095 (pSCJK2-1) + ice084 (pCC42) + ice003 (pVir)	3	ice097 (pCC42)	1	coli	C1336_0828
C1379_0000	complete	no42	noTet	noVir	ice088 (none)	1	ice124 (pCC42) + ice043 (none) + ice009 (none) + ice065 (none) + ice018 (none)	5	ice113 (none) + ice121 (pCC42)	2	coli	C1379_0000
C1412_0828	complete	pCC42	pTet	noVir	ice082 (none) + ice083 (none)	2	ice141 (none) + ice090 (CJIE4) + ice073 (pVir) + ice100 (pVir) + ice059 (pVir) + ice066 (none) + ice058 (pCC42)	7	ice118 (pCC42) + ice021 (pTet)	2	coli	C1412_0828
C1442_0828	complete	pCC42	noTet	noVir	ice079 (none) + ice036 (pTet) + ice097 (pCC42)	3	ice045 (pTet) + ice071 (pCC42) + ice114 (pSCJK2-1)	3	not detected / no spacers	0	coli	C1442_0828
C1454_0000	inactivated	pCC42	pTet	noVir	ice097 (pCC42) + ice144 (none)	2	ice068 (pSCJK2-1) + ice112 (pVir) + ice032 (pCC42) + ice047 (pSCJK2-1) + ice002 (pVir)	5	ice079 (none) + ice097 (pCC42)	2	coli	C1454_0000
C1456_0828	inactivated	pCC42	pTet	noVir	ice082 (none) + ice083 (none)	2	ice141 (none) + ice090 (CJIE4) + ice073 (pVir) + ice100 (pVir) + ice059 (pVir) + ice066 (none) + ice058 (pCC42)	7	ice118 (pCC42) + ice021 (pTet)	2	coli	C1456_0828
C1464_0000	complete	no42	noTet	noVir	ice088 (none) + ice029 (pTet) + ice050 (none)	3	ice124 (pCC42) + ice043 (none) + ice009 (none) + ice089 (none)	4	ice113 (none) + ice129 (none)	2	coli	C1464_0000
C1473_0828	complete	pCC42	noTet	noVir	ice079 (none) + ice036 (pTet) + ice097 (pCC42)	3	ice095 (pSCJK2-1) + ice084 (pCC42) + ice003 (pVir)	3	ice021 (pTet) + ice123 (none)	2	coli	C1473_0828
C1518_0828	complete	no42	noTet	pVir	ice036 (pTet) + ice097 (pCC42)	2	ice106 (none) + ice084 (pCC42)	2	ice119 (pCC42) + ice038 (pTet)	2	coli	C1518_0828
J0109_0021	complete	no42	noTet	noVir	ice147 (none) + ice037 (pCC42) + ice083 (none)	3	ice142 (none) + ice024 (pSCJK2-1) + ice040 (pCC42) + ice028 (none)	4	ice023 (pTet)	1	jejuni	J0109_0021
J0277_0021	complete	no42	pTet	noVir	ice079 (none) + ice036 (pTet) + ice097 (pCC42) + ice109 (pCC42) + ice056 (pCC42)	5	ice069 (pSCJK2-1) + ice106 (none) + ice107 (pCC42) + ice070 (pVir)	4	ice033 (pTet)	1	jejuni	J0277_0021
J0280_0000	complete	no42	noTet	noVir	ice082 (none) + ice083 (none)	2	ice094 (none) + ice026 (pCC42)	2	ice118 (pCC42) + ice021 (pTet)	2	jejuni	J0280_0000
J0296_0000	complete	no42	noTet	noVir	ice082 (none) + ice083 (none)	2	ice094 (none) + ice026 (pCC42)	2	ice118 (pCC42) + ice021 (pTet)	2	jejuni	J0296_0000
J0298_0021	complete	no42	noTet	noVir	ice082 (none) + ice147 (none) + ice037 (pCC42) + ice083 (none) + ice004 (pTet)	5	ice007 (pCC42) + ice099 (pTet) + ice069 (pSCJK2-1) + ice005 (pTet)	4	ice021 (pTet)	1	jejuni	J0298_0021
J0316_0607	complete	pCC42	noTet	noVir	ice139 (pTet) + ice103 (pHELV-1)	2	ice142 (none) + ice024 (pSCJK2-1)	2	not detected / no spacers	0	jejuni	J0316_0607
J0325_0052	complete	no42	noTet	noVir	ice082 (none) + ice147 (none) + ice037 (pCC42) + ice083 (none) + ice004 (pTet)	5	ice007 (pCC42) + ice099 (pTet) + ice069 (pSCJK2-1) + ice005 (pTet)	4	ice021 (pTet)	1	jejuni	J0325_0052
J0337_0206	complete	no42	noTet	noVir	not detected / no spacers	0	ice007 (pCC42) + ice099 (pTet) + ice069 (pSCJK2-1) + ice005 (pTet)	4	ice021 (pTet)	1	jejuni	J0337_0206
J0349_0048	complete	no42	noTet	noVir	not detected / no spacers	0	ice142 (none) + ice024 (pSCJK2-1)	2	ice021 (pTet)	1	jejuni	J0349_0048
J0351_0021	complete	no42	pTet	noVir	ice082 (none) + ice147 (none) + ice037 (pCC42) + ice083 (none) + ice117 (pTet)	5	ice147 (none) + ice040 (pCC42)	2	ice021 (pTet)	1	jejuni	J0351_0021
J0418_0061	complete	no42	noTet	noVir	ice010 (pTet) + ice082 (none) + ice128 (pTet)	3	ice142 (none) + ice024 (pSCJK2-1)	2	ice021 (pTet)	1	jejuni	J0418_0061
J0450_0206	complete	no42	noTet	noVir	ice142 (none) + ice024 (pSCJK2-1)	2	ice082 (none) + ice128 (pTet)	2	ice021 (pTet)	1	jejuni	J0450_0206
J0516_0021	complete	no42	noTet	noVir	ice082 (none) + ice147 (none) + ice037 (pCC42) + ice083 (none) + ice004 (pTet)	5	ice007 (pCC42) + ice099 (pTet) + ice069 (pSCJK2-1) + ice005 (pTet)	4	ice021 (pTet)	1	jejuni	J0516_0021
J0590_0206	inactivated	no42	noTet	noVir	ice082 (none) + ice147 (none) + ice037 (pCC42)	3	ice142 (none) + ice024 (pSCJK2-1)	2	ice021 (pTet)	1	jejuni	J0590_0206
J0591_0257	complete	no42	pTet	noVir	ice083 (none) + ice083 (none) + ice004 (pTet)	3	ice142 (none) + ice024 (pSCJK2-1)	2	ice021 (pTet)	1	jejuni	J0591_0257
J0606_0052	complete	pCC42	noTet	noVir	ice082 (none) + ice128 (pTet)	2	ice142 (none) + ice024 (pSCJK2-1)	2	ice021 (pTet)	1	jejuni	J0606_0052
J0685_0000	complete	no42	noTet	noVir	ice083 (none)	1	ice142 (none) + ice024 (pSCJK2-1) + ice040 (pCC42)	3	ice021 (pTet)	1	jejuni	J0685_0000
J0692_0061	complete	no42	noTet	noVir	ice128 (pTet)	1	ice142 (none) + ice024 (pSCJK2-1)	2	not detected / no spacers	0	jejuni	J0692_0061
J0779_0021	complete	no42	noTet	noVir	ice082 (none) + ice147 (none) + ice083 (none)	3	ice024 (pSCJK2-1) + ice040 (pCC42) + ice028 (none)	3	ice021 (pTet)	1	jejuni	J0779_0021
J0830_0048	complete	no42	noTet	noVir	not detected / no spacers	0	ice142 (none) + ice024 (pSCJK2-1)	2	ice021 (pTet)	1	jejuni	J0830_0048
J0834_0048	complete	no42	noTet	noVir	ice080 (none) + ice138 (pTet)	2	ice142 (none) + ice024 (pSCJK2-1)	2	ice023 (pTet)	1	jejuni	J0834_0048
J0884_0206	complete	no42	noTet	noVir	ice082 (none) + ice037 (pCC42) + ice083 (none)	3	ice024 (pSCJK2-1) + ice040 (pCC42)	2	ice021 (pTet)	1	jejuni	J0884_0206
J1066_0048	complete	no42	noTet	noVir	ice082 (none) + ice147 (none) + ice037 (pCC42) + ice083 (none)	4	ice007 (pCC42) + ice099 (pTet) + ice069 (pSCJK2-1) + ice005 (pTet)	4	ice019 (pTet)	1	jejuni	J1066_0048
J1125_0257	complete	no42	noTet	pVir	ice080 (none) + ice139 (pTet)	2	ice006 (pCC42)	1	ice025 (pTet)	1	jejuni	J1125_0257
J1169_0042	complete	pCC42	noTet	noVir	ice037 (pCC42) + ice083 (none)	2	ice142 (none) + ice024 (pSCJK2-1) + ice040 (pCC42)	3	not detected / no spacers	0	jejuni	J1169_0042
J1195_0048	complete	no42	noTet	noVir	ice080 (none) + ice138 (pTet)	2	ice142 (none) + ice024 (pSCJK2-1)	2	ice023 (pTet)	1	jejuni	J1195_0048
J1196_0022	complete	no42	noTet	noVir	ice078 (none) + ice147 (none) + ice037 (pCC42) + ice083 (none) + ice004 (pTet)	5	ice142 (none) + ice024 (pSCJK2-1)	2	ice021 (pTet)	1	jejuni	J1196_0022
J1230_0206	complete	no42	noTet	noVir	ice082 (none) + ice147 (none) + ice037 (pCC42) + ice083 (none) + ice004 (pTet)	5	ice007 (pCC42) + ice099 (pTet) + ice069 (pSCJK2-1) + ice005 (pTet)	4	ice021 (pTet)	1	jejuni	J1230_0206
J1316_0048	complete	no42	noTet	noVir	ice079 (none) + ice036 (pTet) + ice097 (pCC42)	3	ice095 (pSCJK2-1) + ice084 (pCC42) + ice003 (pVir)	3	ice021 (pTet) + ice123 (none)	2	jejuni	J1316_0048
J1326_0021	complete	no42	pTet	noVir	ice082 (none) + ice147 (none) + ice037 (pCC42) + ice083 (none)	4	ice007 (pCC42) + ice099 (pTet) + ice069 (pSCJK2-1) + ice005 (pTet)	4	ice021 (pTet)	1	jejuni	J1326_0021
J1330_0206	complete	no42	noTet	noVir	ice082 (none) + ice147 (none) + ice037 (pCC42) + ice083 (none) + ice004 (pTet)	5	ice099 (pTet) + ice069 (pSCJK2-1) + ice005 (pTet)	3	ice021 (pTet)	1	jejuni	J1330_0206
J1369_0206	complete	no42	noTet	noVir	ice139 (pTet) + ice103 (pHELV-1)	2	ice098 (pCC42)	1	not detected / no spacers	0	jejuni	J1369_0206
J1431_0021	complete	no42	noTet	noVir	ice048 (pVir)	1	not detected / no spacers	0	ice023 (pTet)	1	jejuni	J1431_0021
J1445_0021	complete	no42	noTet	noVir	ice080 (none) + ice139 (pTet)	2	ice006 (pCC42)	1	ice025 (pTet)	1	jejuni	J1445_0021
J1465_0021	complete	no42	noTet	noVir	ice080 (none) + ice139 (pTet)	2	ice006 (pCC42)	1	ice025 (pTet)	1	jejuni	J1465_0021
J1467_0021	complete	no42	noTet	noVir	ice082 (none) + ice147 (none) + ice037 (pCC42) + ice083 (none)	4	ice006 (pCC42)	1	not detected / no spacers	0	jejuni	J1467_0021
J1469_0021	complete	no42	noTet	noVir	ice080 (none) + ice139 (pTet) + ice103 (pHELV-1)	3	ice142 (none) + ice024 (pSCJK2-1)	2	ice135 (pCC42)	1	jejuni	J1469_0021
J1473_0021	complete	no42	noTet	noVir	ice080 (none) + ice139 (pTet)	2	ice006 (pCC42)	1	not detected / no spacers	0	jejuni	J1473_0021
J1493_0021	complete	pCC42	noTet	noVir	ice082 (none) + ice147 (none) + ice037 (pCC42) + ice083 (none) + ice117 (pTet)	5	ice142 (none) + ice024 (pSCJK2-1) + ice040 (pCC42) + ice028 (none)	4	ice023 (pTet)	1	jejuni	J1493_0021
J1497_0021	complete	no42	noTet	noVir	ice082 (none) + ice147 (none) + ice037 (pCC42) + ice083 (none) + ice117 (pTet)	5	ice046 (pCC42)	1	ice023 (pTet)	1	jejuni	J1497_0021
J1498_0021	complete	no42	noTet	noVir	ice082 (none) + ice147 (none) + ice037 (pCC42) + ice083 (none) + ice117 (pTet)	5	ice046 (pCC42)	1	ice023 (pTet)	1	jejuni	J1498_0021
J1499_0021	complete	no42	noTet	noVir	ice082 (none) + ice147 (none) + ice037 (pCC42) + ice083 (none) + ice117 (pTet)	5	ice046 (pCC42)	1	ice023 (pTet)	1	jejuni	J1499_0021
J1501_0021	complete	no42	noTet	noVir	ice080 (none) + ice139 (pTet)	2	ice006 (pCC42)	1	ice025 (pTet)	1	jejuni	J1501_0021
J1508_0021	complete	no42	noTet	noVir	not detected / no spacers	0	ice006 (pCC42)	1	ice025 (pTet)	1	jejuni	J1508_0021
J1525_0021	complete	no42	noTet	noVir	ice082 (none) + ice147 (none) + ice037 (pCC42) + ice083 (none) + ice117 (pTet)	5	ice046 (pCC42)	1	ice023 (pTet)	1	jejuni	J1525_0021
J1545_0021	complete	no42	noTet	noVir	ice082 (none) + ice147 (none) + ice037 (pCC42) + ice083 (none) + ice117 (pTet)	5	ice046 (pCC42)	1	ice023 (pTet)	1	jejuni	J1545_0021
J1621_0021	inactivated	no42	noTet	noVir	not detected / no spacers	0	ice142 (none) + ice024 (pSCJK2-1) + ice040 (pCC42)	3	ice063 (none)	1	jejuni	J1621_0021
J1634_0061	complete	no42	noTet	noVir	not detected / no spacers	0	ice007 (pCC42) + ice069 (pSCJK2-1) + ice005 (pTet)	3	ice021 (pTet)	1	jejuni	J1634_0061
J1656_0206	inactivated	no42	pTet	noVir	ice082 (none) + ice147 (none) + ice037 (pCC42)	3	ice142 (none) + ice024 (pSCJK2-1)	2	ice021 (pTet)	1	jejuni	J1656_0206
J1801_0206	complete	no42	pTet	noVir	ice082 (none) + ice128 (pTet)	2	ice142 (none) + ice024 (pSCJK2-1)	2	not detected / no spacers	0	jejuni	J1801_0206
J1834_0061	complete	no42	noTet	noVir	ice147 (none) + ice037 (pCC42) + ice083 (none)	3	ice142 (none) + ice024 (pSCJK2-1)	2	ice023 (pTet)	1	jejuni	J1834_0061
J2039_0048	complete	no42	noTet	noVir	ice080 (none) + ice138 (pTet)	2	ice142 (none) + ice024 (pSCJK2-1)	2	ice023 (pTet)	1	jejuni	J2039_0048
J2069_0403	complete	no42	noTet	noVir	ice082 (none) + ice147 (none) + ice037 (pCC42) + ice083 (none)	4	ice007 (pCC42) + ice099 (pTet) + ice069 (pSCJK2-1) + ice005 (pTet)	4	not detected / no spacers	0	jejuni	J2069_0403
J2099_0206	complete	no42	noTet	noVir	ice147 (none) + ice037 (pCC42) + ice083 (none) + ice117 (pTet)	4	ice142 (none) + ice024 (pSCJK2-1)	2	not detected / no spacers	0	jejuni	J2099_0206
J2122_0021	complete	no42	noTet	noVir	ice080 (none) + ice139 (pTet)	2	ice142 (none) + ice024 (pSCJK2-1)	2	ice063 (none)	1	jejuni	J2122_0021
J2145_0048	complete	no42	noTet	noVir	ice082 (none) + ice147 (none) + ice037 (pCC42) + ice083 (none) + ice004 (pTet)	5	ice007 (pCC42) + ice099 (pTet) + ice069 (pSCJK2-1) + ice005 (pTet)	4	ice021 (pTet)	1	jejuni	J2145_0048
J2292_0257	complete	no42	noTet	noVir	ice082 (none) + ice147 (none) + ice037 (pCC42) + ice083 (none) + ice117 (pTet)	5	ice147 (none) + ice040 (pCC42)	2	ice021 (pTet)	1	jejuni	J2292_0257
J2356_0353	complete	no42	pTet	noVir	not detected / no spacers	0	ice142 (none) + ice024 (pSCJK2-1)	2	ice021 (pTet)	1	jejuni	J2356_0353
J2360_0021	complete	no42	noTet	noVir	ice082 (none) + ice147 (none) + ice037 (pCC42) + ice083 (none) + ice004 (pTet)	5	ice007 (pCC42) + ice099 (pTet) + ice069 (pSCJK2-1) + ice005 (pTet)	4	ice021 (pTet)	1	jejuni	J2360_0021
J2448_0206	complete	pCC42	noTet	noVir	ice082 (none) + ice147 (none) + ice037 (pCC42) + ice083 (none) + ice004 (pTet)	5	ice007 (pCC42) + ice099 (pTet) + ice069 (pSCJK2-1) + ice005 (pTet)	4	ice021 (pTet)	1	jejuni	J2448_0206
J2539_0353	complete	no42	noTet	noVir	ice082 (none) + ice101 (none)	2	ice142 (none) + ice024 (pSCJK2-1) + ice146 (none) + ice055 (CJIE4)	4	ice118 (pCC42) + ice042 (pTet)	2	jejuni	J2539_0353
J2581_0021	complete	no42	noTet	noVir	ice080 (none) + ice139 (pTet) + ice027 (CJIE4)	3	ice142 (none) + ice024 (pSCJK2-1)	2	not detected / no spacers	0	jejuni	J2581_0021
J2717_0206	complete	no42	noTet	noVir	ice082 (none) + ice147 (none) + ice037 (pCC42) + ice083 (none) + ice004 (pTet)	5	ice007 (pCC42) + ice099 (pTet)	2	ice021 (pTet)	1	jejuni	J2717_0206
J2735_0048	complete	pCC42	noTet	noVir	ice082 (none) + ice147 (none) + ice037 (pCC42) + ice083 (none)	4	ice142 (none) + ice024 (pSCJK2-1)	2	not detected / no spacers	0	jejuni	J2735_0048
J2754_0048	complete	no42	noTet	noVir	ice037 (pCC42) + ice083 (none)	2	ice142 (none) + ice024 (pSCJK2-1) + ice040 (pCC42)	3	not detected / no spacers	0	jejuni	J2754_0048
J2814_0052	complete	no42	noTet	noVir	ice083 (none)	1	ice024 (pSCJK2-1) + ice040 (pCC42) + ice028 (none)	3	ice021 (pTet)	1	jejuni	J2814_0052
J3006_0048	complete	no42	noTet	noVir	ice082 (none) + ice147 (none) + ice037 (pCC42) + ice083 (none) + ice004 (pTet)	5	ice007 (pCC42) + ice099 (pTet) + ice069 (pSCJK2-1) + ice005 (pTet)	4	ice021 (pTet)	1	jejuni	J3006_0048
J3033_0045	complete	no42	noTet	noVir	ice081 (none) + ice098 (pCC42) + ice094 (none)	3	ice141 (none) + ice062 (none) + ice090 (CJIE4) + ice073 (pVir) + ice130 (none) + ice077 (pCC42) + ice110 (none) + ice051 (pCC42)	8	ice127 (pTet) + ice120 (none) + ice011 (pCC42)	3	jejuni	J3033_0045
J3052_0000	complete	no42	pTet	noVir	ice117 (pTet) + ice032 (pCC42) + ice117 (pTet) + ice032 (pCC42)	4	ice106 (none) + ice064 (pCC42) + ice086 (none) + ice054 (pTet) + ice072 (pVir)	5	ice060 (pCC42)	1	jejuni	J3052_0000
J3173_0206	complete	no42	noTet	noVir	ice082 (none) + ice147 (none) + ice037 (pCC42) + ice083 (none) + ice004 (pTet)	5	ice007 (pCC42) + ice099 (pTet) + ice069 (pSCJK2-1) + ice005 (pTet)	4	ice021 (pTet)	1	jejuni	J3173_0206
J3178_0061	complete	no42	noTet	noVir	ice082 (none) + ice037 (pCC42) + ice083 (none)	3	ice142 (none) + ice024 (pSCJK2-1)	2	ice021 (pTet)	1	jejuni	J3178_0061
J3240_0021	complete	pCC42	pTet	noVir	ice082 (none) + ice147 (none) + ice037 (pCC42) + ice083 (none) + ice004 (pTet)	5	ice007 (pCC42) + ice099 (pTet) + ice069 (pSCJK2-1) + ice005 (pTet)	4	ice021 (pTet)	1	jejuni	J3240_0021
J3358_0021	complete	pCC42	noTet	noVir	ice082 (none) + ice147 (none) + ice037 (pCC42)	3	ice006 (pCC42)	1	ice025 (pTet)	1	jejuni	J3358_0021
J3366_0048	complete	no42	noTet	noVir	ice082 (none) + ice147 (none) + ice037 (pCC42) + ice083 (none) + ice004 (pTet)	5	ice007 (pCC42) + ice099 (pTet) + ice069 (pSCJK2-1) + ice005 (pTet)	4	ice021 (pTet)	1	jejuni	J3366_0048
J3420_0048	complete	no42	noTet	noVir	ice082 (none) + ice147 (none) + ice037 (pCC42) + ice083 (none) + ice004 (pTet)	5	ice007 (pCC42) + ice099 (pTet) + ice069 (pSCJK2-1) + ice005 (pTet)	4	ice021 (pTet)	1	jejuni	J3420_0048
J3430_0206	complete	no42	noTet	noVir	ice096 (pVir)	1	ice007 (pCC42) + ice005 (pTet) + ice069 (pSCJK2-1) + ice005 (pTet) + ice005 (pTet)	5	ice021 (pTet)	1	jejuni	J3430_0206
J3455_0403	complete	no42	noTet	noVir	ice082 (none) + ice148 (none) + ice037 (pCC42) + ice083 (none) + ice004 (pTet)	5	ice007 (pCC42) + ice099 (pTet) + ice069 (pSCJK2-1) + ice005 (pTet)	4	not detected / no spacers	0	jejuni	J3455_0403
J3489_0045	complete	no42	noTet	noVir	ice082 (none) + ice147 (none) + ice037 (pCC42) + ice083 (none) + ice004 (pTet)	5	ice099 (pTet) + ice069 (pSCJK2-1) + ice005 (pTet)	3	ice021 (pTet)	1	jejuni	J3489_0045
J3498_0021	complete	no42	pTet	noVir	ice082 (none) + ice147 (none) + ice037 (pCC42) + ice083 (none) + ice004 (pTet)	5	ice007 (pCC42) + ice099 (pTet) + ice069 (pSCJK2-1) + ice005 (pTet)	4	ice021 (pTet)	1	jejuni	J3498_0021
J3551_0048	complete	no42	noTet	noVir	ice021 (pTet)	1	ice007 (pCC42) + ice099 (pTet) + ice005 (pTet)	3	ice021 (pTet)	1	jejuni	J3551_0048
J3604_0022	complete	no42	noTet	noVir	ice082 (none) + ice147 (none) + ice083 (none)	3	ice007 (pCC42) + ice069 (pSCJK2-1) + ice036 (pTet) + ice075 (pTet)	4	not detected / no spacers	0	jejuni	J3604_0022
J3707_0048	complete	no42	noTet	noVir	ice037 (pCC42) + ice083 (none)	2	ice024 (pSCJK2-1)	1	ice021 (pTet)	1	jejuni	J3707_0048
J3723_0061	complete	no42	noTet	noVir	ice082 (none) + ice147 (none) + ice037 (pCC42) + ice083 (none) + ice004 (pTet)	5	ice024 (pSCJK2-1) + ice040 (pCC42)	2	ice021 (pTet)	1	jejuni	J3723_0061
J3884_0021	complete	no42	noTet	noVir	ice080 (none) + ice139 (pTet) + ice103 (pHELV-1) + ice076 (none)	4	ice006 (pCC42)	1	ice025 (pTet)	1	jejuni	J3884_0021
J3894_0048	complete	no42	noTet	noVir	ice082 (none) + ice147 (none) + ice037 (pCC42) + ice083 (none) + ice117 (pTet)	5	ice142 (none) + ice024 (pSCJK2-1) + ice040 (pCC42) + ice041 (pCC42)	4	ice021 (pTet)	1	jejuni	J3894_0048
J3924_0021	complete	no42	noTet	noVir	ice082 (none) + ice147 (none) + ice037 (pCC42) + ice083 (none) + ice117 (pTet)	5	ice006 (pCC42)	1	not detected / no spacers	0	jejuni	J3924_0021
J3931_0048	complete	no42	noTet	noVir	ice082 (none) + ice147 (none) + ice037 (pCC42) + ice083 (none) + ice117 (pTet)	5	ice007 (pCC42) + ice099 (pTet) + ice069 (pSCJK2-1)	3	ice021 (pTet)	1	jejuni	J3931_0048
J4010_0257	complete	no42	noTet	noVir	ice082 (none) + ice147 (none) + ice037 (pCC42) + ice083 (none)	4	ice142 (none) + ice024 (pSCJK2-1) + ice028 (none)	3	ice021 (pTet)	1	jejuni	J4010_0257
J4014_0042	complete	no42	noTet	noVir	ice102 (pTet)	1	not detected / no spacers	0	ice021 (pTet)	1	jejuni	J4014_0042
J4015_0042	complete	no42	noTet	noVir	ice102 (pTet)	1	not detected / no spacers	0	ice021 (pTet)	1	jejuni	J4015_0042
J4027_0000	complete	no42	noTet	noVir	not detected / no spacers	0	ice141 (none) + ice062 (none) + ice090 (CJIE4) + ice073 (pVir) + ice059 (pVir) + ice130 (none) + ice077 (pCC42) + ice110 (none) + ice051 (pCC42) + ice137 (none)	10	not detected / no spacers	0	jejuni	J4027_0000
J4032_0000	complete	no42	noTet	noVir	not detected / no spacers	0	ice141 (none) + ice062 (none) + ice090 (CJIE4) + ice073 (pVir) + ice059 (pVir) + ice130 (none) + ice077 (pCC42) + ice110 (none) + ice051 (pCC42) + ice137 (none)	10	ice126 (pTet)	1	jejuni	J4032_0000
J4045_0000	complete	no42	pTet	noVir	ice081 (none) + ice098 (pCC42) + ice094 (none) + ice035 (none)	4	ice141 (none) + ice062 (none) + ice090 (CJIE4) + ice073 (pVir) + ice051 (pCC42)	5	not detected / no spacers	0	jejuni	J4045_0000
J4054_0000	complete	no42	noTet	noVir	ice081 (none) + ice098 (pCC42) + ice094 (none) + ice035 (none)	4	ice141 (none) + ice062 (none) + ice090 (CJIE4) + ice073 (pVir) + ice130 (none) + ice077 (pCC42) + ice110 (none) + ice051 (pCC42)	8	not detected / no spacers	0	jejuni	J4054_0000
J4055_0000	complete	no42	noTet	noVir	ice081 (none) + ice098 (pCC42) + ice094 (none) + ice035 (none)	4	ice141 (none) + ice062 (none) + ice090 (CJIE4) + ice073 (pVir) + ice130 (none) + ice077 (pCC42) + ice110 (none) + ice051 (pCC42)	8	not detected / no spacers	0	jejuni	J4055_0000
J4061_0000	complete	no42	noTet	noVir	not detected / no spacers	0	ice141 (none) + ice073 (pVir) + ice059 (pVir) + ice130 (none) + ice077 (pCC42) + ice110 (none) + ice051 (pCC42) + ice132 (none)	8	not detected / no spacers	0	jejuni	J4061_0000
J4075_0042	complete	no42	noTet	noVir	ice102 (pTet)	1	not detected / no spacers	0	ice021 (pTet)	1	jejuni	J4075_0042
J4092_0048	complete	no42	noTet	noVir	ice082 (none) + ice147 (none) + ice037 (pCC42) + ice083 (none) + ice117 (pTet)	5	ice007 (pCC42) + ice099 (pTet) + ice069 (pSCJK2-1)	3	ice021 (pTet)	1	jejuni	J4092_0048
J4568_0021	complete	no42	noTet	noVir	ice082 (none) + ice147 (none) + ice037 (pCC42) + ice083 (none) + ice004 (pTet)	5	ice007 (pCC42)	1	ice021 (pTet)	1	jejuni	J4568_0021
J4569_0021	complete	no42	noTet	noVir	ice082 (none) + ice147 (none) + ice037 (pCC42) + ice083 (none) + ice004 (pTet)	5	ice007 (pCC42)	1	ice021 (pTet)	1	jejuni	J4569_0021
J4583_0061	complete	pCC42	pTet	noVir	ice082 (none) + ice147 (none) + ice037 (pCC42) + ice083 (none) + ice116 (pTet)	5	ice061 (none)	1	not detected / no spacers	0	jejuni	J4583_0061
J4777_0021	complete	no42	noTet	noVir	ice082 (none) + ice128 (pTet)	2	ice142 (none) + ice024 (pSCJK2-1)	2	ice021 (pTet)	1	jejuni	J4777_0021
J4799_0061	complete	no42	noTet	noVir	ice082 (none)	1	ice142 (none) + ice024 (pSCJK2-1) + ice040 (pCC42) + ice028 (none)	4	ice020 (pTet)	1	jejuni	J4799_0061
J4816_0021	complete	no42	noTet	noVir	ice082 (none) + ice147 (none) + ice037 (pCC42) + ice083 (none) + ice117 (pTet)	5	ice142 (none) + ice024 (pSCJK2-1) + ice040 (pCC42) + ice028 (none)	4	ice074 (none)	1	jejuni	J4816_0021
J4823_0021	complete	no42	pTet	noVir	ice082 (none) + ice039 (pTet) + ice104 (pCC42) + ice087 (pVir)	4	ice006 (pCC42)	1	not detected / no spacers	0	jejuni	J4823_0021
J4941_0021	complete	no42	noTet	noVir	ice082 (none) + ice147 (none) + ice037 (pCC42) + ice083 (none) + ice004 (pTet)	5	ice007 (pCC42) + ice099 (pTet) + ice069 (pSCJK2-1) + ice005 (pTet)	4	ice021 (pTet)	1	jejuni	J4941_0021
J4947_0257	complete	no42	noTet	noVir	ice103 (pHELV-1)	1	ice069 (pSCJK2-1) + ice131 (none)	2	ice021 (pTet)	1	jejuni	J4947_0257
J4975_0021	complete	no42	noTet	noVir	ice082 (none) + ice147 (none) + ice037 (pCC42) + ice083 (none) + ice117 (pTet)	5	ice142 (none) + ice024 (pSCJK2-1) + ice040 (pCC42) + ice028 (none)	4	ice074 (none)	1	jejuni	J4975_0021
J4982_0061	inactivated	pCC42	pTet	pVir	ice080 (none) + ice139 (pTet)	2	not detected / no spacers	0	ice025 (pTet)	1	jejuni	J4982_0061
J4998_0052	complete	no42	noTet	noVir	ice082 (none) + ice147 (none) + ice037 (pCC42) + ice083 (none) + ice004 (pTet)	5	ice099 (pTet) + ice069 (pSCJK2-1) + ice005 (pTet)	3	ice021 (pTet)	1	jejuni	J4998_0052
J5008_0021	complete	no42	noTet	noVir	ice079 (none) + ice038 (pTet) + ice056 (pCC42)	3	ice142 (none) + ice024 (pSCJK2-1) + ice040 (pCC42) + ice028 (none)	4	ice097 (pCC42)	1	jejuni	J5008_0021
J5047_0061	complete	no42	noTet	noVir	ice082 (none)	1	ice142 (none) + ice024 (pSCJK2-1) + ice040 (pCC42) + ice028 (none)	4	ice020 (pTet)	1	jejuni	J5047_0061
J5096_0061	complete	no42	pTet	noVir	ice082 (none) + ice128 (pTet)	2	ice142 (none) + ice024 (pSCJK2-1)	2	ice021 (pTet)	1	jejuni	J5096_0061
J5149_0206	complete	no42	noTet	noVir	ice082 (none) + ice148 (none) + ice037 (pCC42) + ice083 (none) + ice004 (pTet)	5	ice099 (pTet) + ice069 (pSCJK2-1) + ice005 (pTet)	3	ice021 (pTet)	1	jejuni	J5149_0206
J5199_0283	complete	no42	noTet	noVir	ice080 (none) + ice139 (pTet) + ice102 (pTet)	3	ice069 (pSCJK2-1) + ice093 (pCC42) + ice012 (none)	3	not detected / no spacers	0	jejuni	J5199_0283
J5410_0021	complete	no42	noTet	noVir	ice082 (none) + ice037 (pCC42) + ice083 (none) + ice004 (pTet)	4	ice142 (none) + ice024 (pSCJK2-1)	2	ice021 (pTet)	1	jejuni	J5410_0021
J5415_0021	complete	no42	noTet	noVir	ice082 (none) + ice147 (none) + ice037 (pCC42) + ice083 (none) + ice117 (pTet)	5	ice007 (pCC42) + ice099 (pTet) + ice069 (pSCJK2-1)	3	ice021 (pTet)	1	jejuni	J5415_0021
J5538_0048	complete	pCC42	noTet	noVir	not detected / no spacers	0	ice142 (none) + ice024 (pSCJK2-1) + ice040 (pCC42)	3	ice063 (none)	1	jejuni	J5538_0048
J5548_0257	complete	no42	noTet	noVir	ice080 (none) + ice139 (pTet) + ice103 (pHELV-1) + ice076 (none)	4	ice006 (pCC42)	1	ice021 (pTet)	1	jejuni	J5548_0257
J5549_0042	complete	pCC42	noTet	noVir	ice082 (none) + ice147 (none) + ice037 (pCC42) + ice083 (none)	4	ice007 (pCC42) + ice099 (pTet) + ice069 (pSCJK2-1) + ice005 (pTet)	4	ice021 (pTet)	1	jejuni	J5549_0042
J5565_0000	complete	no42	noTet	noVir	not detected / no spacers	0	ice007 (pCC42) + ice099 (pTet)	2	ice021 (pTet)	1	jejuni	J5565_0000
J5653_0048	complete	pCC42	noTet	noVir	ice080 (none) + ice139 (pTet) + ice103 (pHELV-1)	3	ice069 (pSCJK2-1) + ice015 (pCC42) + ice001 (pVir)	3	ice025 (pTet)	1	jejuni	J5653_0048
J5668_0048	complete	pCC42	noTet	noVir	ice080 (none) + ice139 (pTet) + ice103 (pHELV-1)	3	ice069 (pSCJK2-1) + ice015 (pCC42) + ice001 (pVir)	3	ice025 (pTet)	1	jejuni	J5668_0048
J5677_0061	complete	no42	noTet	noVir	ice082 (none) + ice147 (none) + ice037 (pCC42) + ice083 (none) + ice004 (pTet)	5	ice007 (pCC42) + ice099 (pTet) + ice069 (pSCJK2-1) + ice005 (pTet)	4	ice021 (pTet)	1	jejuni	J5677_0061
J5763_0206	complete	no42	noTet	noVir	ice082 (none) + ice147 (none) + ice037 (pCC42) + ice083 (none) + ice004 (pTet)	5	ice099 (pTet) + ice069 (pSCJK2-1) + ice005 (pTet)	3	ice021 (pTet)	1	jejuni	J5763_0206
J5801_0048	complete	no42	noTet	noVir	ice082 (none) + ice147 (none) + ice083 (none)	3	ice142 (none) + ice024 (pSCJK2-1) + ice040 (pCC42)	3	ice021 (pTet)	1	jejuni	J5801_0048
J5882_0061	complete	no42	pTet	noVir	ice082 (none) + ice147 (none) + ice037 (pCC42) + ice083 (none) + ice117 (pTet) + ice108 (pCC42)	6	not detected / no spacers	0	ice022 (pTet)	1	jejuni	J5882_0061
J5959_0206	complete	no42	noTet	noVir	ice082 (none)	1	ice142 (none) + ice024 (pSCJK2-1) + ice040 (pCC42) + ice028 (none)	4	ice020 (pTet)	1	jejuni	J5959_0206
J6097_0048	complete	no42	noTet	noVir	ice037 (pCC42) + ice083 (none)	2	ice142 (none) + ice024 (pSCJK2-1) + ice028 (none)	3	ice021 (pTet)	1	jejuni	J6097_0048
J6100_0021	complete	no42	noTet	noVir	ice082 (none) + ice128 (pTet)	2	ice142 (none) + ice024 (pSCJK2-1)	2	ice021 (pTet)	1	jejuni	J6100_0021
J6132_0061	complete	no42	noTet	noVir	ice082 (none)	1	ice142 (none) + ice024 (pSCJK2-1)	2	ice021 (pTet)	1	jejuni	J6132_0061
J6164_0061	complete	no42	pTet	noVir	ice080 (none) + ice139 (pTet)	2	ice142 (none) + ice024 (pSCJK2-1)	2	ice135 (pCC42)	1	jejuni	J6164_0061
J6263_0000	complete	no42	noTet	noVir	ice115 (pSCJK2-1) + ice136 (pCC42)	2	ice069 (pSCJK2-1) + ice134 (pVir) + ice014 (pTet) + ice105 (none) + ice016 (pSCJK2-1)	5	ice140 (pSCJK2-1)	1	jejuni	J6263_0000
